# Distinct age- and pathology-dependent epitranscriptome and translational dysfunction in a tauopathy mouse model

**DOI:** 10.1101/2025.05.15.654371

**Authors:** Guangxin Sun, WeiWei Lin, Ruixi Chen, Lulu Jiang, Michael J. DeMott, Abigail McShane, Chi Kong Chan, Dylan Ehrbar, Xiaoling Zhang, Thomas J. Begley, Andrew Emili, Benjamin Wolozin, Peter C. Dedon

## Abstract

Chronic neurodegenerative diseases, such as tauopathies, cause major metabolic changes in the brain affecting gene expression at both the transcriptional and translational levels. Our understanding of how regulation of translation changes with disease has focused on mRNA and its translational regulatory factors, RNA binding proteins, and microRNAs, despite clear evidence for translational and post-translational dysfunction in ADRD and tauopathies. The neurobiology of tRNA has only recently begun to be studied, but the impact of chronic neurodegenerative diseases on tRNA biology and translational dysfunction is largely unknown. We have previously shown that the tRNA pool and tRNA modifications behave as a system to regulate the cellular stress response by undergoing stress-specific reprogramming and causing selective translation of mRNAs from codon-biased stress response genes. Here we tested this stress-induced tRNA reprogramming and codon-biased translation system in the response to mutant tau expression by performing mass spectrometric quantification of ∼8500 proteins and 49 tRNA modifications, AQRNA-seq analysis of 222 cytosolic and mitochondrial tRNAs and other small RNAs, and informatic analysis of codon usage patterns in >23,000 protein-coding genes. Analysis of these datasets revealed that aging and tauopathy elicit major adaptation of the tRNA transcriptome and epitranscriptome as well as corresponding evidence of a program of translation of families of codon-biased genes for aging and disease responsive proteins. The mitochondrial tRNA transcriptome showed a strong response to aging and disease with 21 of the 22 mt-tRNAs showing age and disease-linked increases in expression, accompanied by mitochondria-specific modifications such as ms2i6A and f5C. Surprisingly, there were few significant changes in the 203 cytosolic tRNA isodecoders. However, a 10-fold increase tRNA isodecoder tRNA-Arg-TCT-5-1 was accompanied by increased translation of proteins encoded by genes highly enriched in its AGA cognate codon. These changes in tRNA biology are mirrored by strongly biased use of synonymous codons among the most highly upregulated and downregulated proteins in the P301S MAPT mice. Taken together these findings suggest the aging and disease brain produces an integrated response for translational control that is highly integrated with changes in tRNA biology.
