## Supplementary material for "Distinct age- and pathology-dependent epitranscriptome and translational dysfunction in a tauopathy mouse model": Sun et al Supplementary Table S1

### Sheet: Mouse Data
MOUSE #	MOUSE ID	SEX	DOB	AGE	Cage Number	STRAIN	Parental Cross
69	X	M	2022-04-08	3mo 4D	44134	P301S -/-	P301S+/- x C57WT
70	RN	M	2022-06-01	2mo 28D	37488	P301S -/-	P301S+/- x C57WT
72	X	M	2022-06-22	2mo 28D	51363	P301S -/-	P301S+/- x P301S -/-
73	LN	M	2022-06-22	2mo 28D		P301S -/-	P301S+/- x P301S -/-
74	RN	M	2022-06-22	2mo 28D		P301S -/-	P301S+/- x P301S -/-
75	LN/RN	M	2022-06-22	2mo 28D		P301S -/-	P301S+/- x P301S -/-
71	X	F	2022-06-01	2mo 28D	37489	P301S -/-	P301S+/- x C57WT
76	X	F	2022-06-22	2mo 28D	51362	P301S -/-	P301S+/- x P301S -/-
77	X	F	2022-07-14	2mo 28D	51395	P301S -/-	P301S+/- x C57WT
78	RN	F	2022-07-14	2mo 28D		P301S -/-	P301S+/- x C57WT
58	X	F	2022-01-24	2mo 29D	30813	P301S +/-	P301S+/- x P301S -/-
59	LN	F	2022-01-24	2mo 29D		P301S +/-	P301S+/- x P301S -/-
60	RN	F	2022-01-24	2mo 29D		P301S +/-	P301S+/- x P301S -/-
61	LN/RN	F	2022-01-24	2mo 29D		P301S -/-	P301S+/- x P301S -/-
62	X	M	2022-02-20	3mo	39405	P301S +/-	P301S+/- x P301S -/-
63	RN	M	2022-02-20	3mo		P301S +/-	P301S+/- x P301S -/-
64	2LN	M	2022-02-20	3mo		P301S -/-	P301S+/- x P301S -/-
65	X	F	2022-02-20	3mo	39406	P301S -/-	P301S+/- x P301S -/-
66	LN	F	2022-02-20	3mo		P301S +/-	P301S+/- x P301S -/-
54	X	F	2022-01-27	3mo 9D	36208	P301S +/-	P301S+/- x P301S -/-
55	LN	F	2022-01-27	3mo 9D		P301S +/-	P301S+/- x P301S -/-
56	RN	F	2022-01-27	3mo 9D		P301S +/-	P301S+/- x P301S -/-
57	2LN	F	2022-01-27	3mo 9D		P301S +/-	P301S+/- x P301S -/-
67	LN	F	2022-03-17	3mo	36388	P301S +/-	P301S+/- x C57WT
68	RN	F	2022-03-17	3mo		P301S +/-	P301S+/- x C57WT
24	X	F	2021-12-21	6mo	30791	P301S -/-	P301S +/- x C57WT
25	LN	F	2021-12-21	6mo		P301S -/-	P301S +/- x C57WT
26	X	F	2022-01-11	6mo	30859	P301S -/-	P301S+/- x P301S -/-
27	LN	F	2022-01-11	6mo		P301S -/-	P301S+/- x P301S -/-
28	X	F	2022-01-21	6mo	30810	P301S -/-	P301S+/- x P301S -/-
29	LN	F	2022-01-21	6mo		P301S +/-	P301S+/- x P301S -/-
35	LN/RN	M	2022-02-20	5mo 27D	39405	P301S -/-	P301S+/- x P301S -/-
30	RN	M	2022-01-27	6mo	36209	P301S +/-	P301S+/- x P301S -/-
31	LN/RN	M	2022-01-27	6mo		P301S -/-	P301S+/- x P301S -/-
32	X	F	2022-01-27	6mo	30868	P301S +/-	P301S+/- x P301S -/-
33	RN	F	2022-01-27	6mo		P301S -/-	P301S+/- x P301S -/-
34	LN/RN	F	2022-01-27	6mo		P301S -/-	P301S+/- x P301S -/-
36	LN	F	2022-04-08	5mo 27D	44133	P301S -/-	P301S+/- x C57WT
41	X	F	2022-01-22	5mo 28D	35127	P301S -/-	P301S+/- x P301S -/-
42	LN	F	2022-01-22	5mo 28D		P301S +/-	P301S+/- x P301S -/-
43	RN	F	2022-01-22	5mo 28D		P301S +/-	P301S+/- x P301S -/-
44	X	F	2022-01-22	5mo 28D	35126	P301S +/-	P301S+/- x P301S -/-
45	LN	F	2022-01-22	5mo 28D		P301S +/-	P301S+/- x P301S -/-
46	RN	F	2022-01-22	5mo 28D		P301S -/-	P301S+/- x P301S -/-
22	X	M	2021-06-18	6mo 3D	901229	P301S +/-	P301S+/- x P301S -/-
23	LN	M	2021-06-18	6mo 3D	901230	P301S +/-	P301S+/- x P301S -/-
37	RN	M	2022-04-15	6mo 2D	43929	P301S +/-	P301S +/- Tm1c +/- x Tm1c +/- Camk2a Cre +/-
38	LN	M	2022-06-01	5mo 28D	44147	P301S +/-	P301S+/- x C57WT
39	X	M	2022-06-01	5mo 28D	51364	P301S +/-	P301S+/- x C57WT
40	LN	M	2022-06-03	5mo 29D	51330	P301S +/-	P301S +/- x Tm1c +/- Camk2a Cre +/-
20	LN	F	2021-09-03	8mo 28D	15084	P301S -/-	P301S +/- x P301S -/-
21	LN/RN	F	2021-10-23	8mo 28D	25213	P301S -/-	P301S+/- x P301S -/-
18	X	M	2019-07-14	10mo 10D	516416	P301S +/-	P301S+/- x P301S -/-
14	X	M	2019-12-23	10mo 10D	541646	P301S +/-	P301S+/- x P301S -/-
